# The receptor kinase SRF3 coordinates iron-level and flagellin dependent defense and growth responses in plants

**DOI:** 10.1101/2021.04.26.441470

**Authors:** Matthieu P. Platre, Santosh B. Satbhai, Lukas Brent, Matias F. Gleason, Magali Grison, Marie Glavier, Ling Zhang, Min Cao, Christophe Gaillochet, Christian Goeschl, Marco Giovannetti, Balaji Enugutti, Marcel von Reth, Ruben Alcázar, Jane E. Parker, Grégory Vert, Emmanuelle Bayer, Wolfgang Busch

## Abstract

Iron is critical for host-pathogen interactions. While pathogens seek to scavenge iron to spread, the host aims at decreasing iron availability to reduce pathogen virulence. Thus, iron sensing and homeostasis are of particular importance to prevent host infection and part of nutritional immunity. While the link between iron homeostasis and immunity pathways is well established in plants, how iron levels are sensed and integrated with immune response pathways remain unknown. We identified a receptor kinase, SRF3 coordinating root growth, iron homeostasis and immunity pathways via regulation of callose synthase activity. These processes are modulated by iron levels and rely on SRF3 extracellular and kinase domain which tune its accumulation and partitioning at the cell surface. Mimicking bacterial elicitation with the flagellin peptide flg22 phenocopies SRF3 regulation upon low iron levels and subsequent SRF3-dependent responses. We propose that SRF3 is part of nutritional immunity responses involved in sensing external iron levels.
