## Supplementary material for "The receptor kinase SRF3 coordinates iron-level and flagellin dependent defense and growth responses in plants": Spreadsheet_S1

### Sheet: Sheet1
Table_S1: Accessions used in this study and their root growth rate (RGR) values (in mm)
	(NA= Not Availabe)
ACC_ID	Accession name	Country of Origin	median-RGR-day 1-2	median-RGR-day 2-3	median-RGR-day 3-4	median-RGR-day 4-5
100000	Wil-1-Dean-Lab	LT	3.67231	0.807339	0.318251	0.110977
149	LDV-58	FR	2.52874	1.01281	0.259122	0.204417
1829	Mdn-1	US	3.16073	3.00442	2.40043	0.574506
1874	MNF-Pot-80	US	2.48946	0.881105	0.331406	0.199284
204	MIB-60	FR	1.72415	0.383572	0.40367	0.148167
2057	Map-42	US	2.97148	1.1717	0.363146	0.204406
2171	Paw-26	US	2.33284	0.894884	0.267885	0.148167
2187	Pent-1	US	2.7954	0.610203	0.144537	0.0970703
224	MIB-86	FR	2.94712	1.46093	0.43905	0.278786
2290	Ste-3	US	2.31888	1.0904	0.595059	1.50586
2320	Wilcox-4	US	1.59351	0.49711	0.273029	0.15694
236	MOG-11	FR	1.93144	0.473371	0.237977	0.208788
262	PAR-8	FR	2.00127	0.808842	0.181737	0.175535
266	RAN	FR	3.00768	0.953823	0.289063	0.119719
394	VOU-5	FR	2.85049	1.61318	0.483214	0.259133
461	EM-183	UK	3.11387	2.28853	0.721169	0.237956
5723	Chr-1	UK	2.29078	2.57169	2.80003	1.5037
5729	Coc-1	UK	2.29565	1.84965	0.877041	0.376312
5731	Crl-1	UK	2.2046	0.987573	0.391266	0.106267
5736	Ema-1	UK	2.52849	1.06346	0.367845	0.21681
5742	Frd-1	UK	2.63156	1.02127	0.213487	0.162073
5745	Hil-1	UK	2.74937	0.733573	0.364659	0.0175472
5751	Kyl-1	UK	2.32133	1.0296	0.638006	0.443886
5752	Lan-1	UK	2.9294	0.784691	0.377359	0.213476
5837	Bor-1	CZ	2.65969	0.990134	0.299974	0.0671195
6008	Duk	CZ	3.41109	1.38248	0.40912	0.238728
6016	Eds-1	SE	1.5654	0.505121	0.177038	0.117179
6040	Kni-1	SE	2.62405	2.51896	1.66728	1.45593
6074	Ör-1	SE	1.89349	0.643763	0.221932	0.0846667
6243	Tottarp-2	SE	2.51682	0.821118	0.275167	0.102193
6730	CIBC-5	UK	3.03826	2.71498	0.800693	0.324443
6897	Ag-0	FR	2.83358	1.22705	0.333523	0.120798
6898	An-1	BE	1.80969	0.371168	0.242485	0.0919268
6899	Bay-0	DE	2.2639	0.638006	0.24674	0.123359
6903	Bor-4	CZ	2.42778	0.681408	0.31024	0.148167
6904	Br-0	CZ	3.56354	1.85071	2.41539	2.33735
6906	C24	PT	1.42996	0.41093	0.0759037	0.176287
6907	CIBC-17	UK	3.25054	2.34037	0.586592	0.301477
6909	Col-0	US	2.03032	0.618966	0.200014	0.114596
6910	Ct-1	IT	1.78251	0.442383	0.243099	0.140906
6911	Cvi-0	CV	3.25191	1.39639	0.528532	0.368596
6913	Eden-2	SE	3.50347	0.713295	0.267155	0.121867
6915	Ei-2	DE	1.63946	0.893837	0.292714	0.206978
6916	Est-1	RU	3.73975	1.27224	0.292079	0.144526
6919	Ga-0	DE	1.92981	0.49892	0.297836	0.232833
6920	Got-22	DE	3.21759	2.27899	0.481076	0.114596
6922	Gu-0	DE	0.879602	0.199263	0.162073	NA
6923	HR-10	UK	3.40809	0.967909	0.76363	0.244602
6924	HR-5	UK	3.60111	3.2439	2.97299	1.70085
6926	Kin-0	US	2.06944	0.726292	0.201824	0.229944
6928	Kno-18	US	2.61222	1.75697	0.433599	0.249301
6929	Kondara	TJ	2.29564	0.61396	0.256572	0.143044
6930	Kz-1	KZ	2.51847	0.49348	0.302218	0.261705
6931	Kz-9	KZ	1.67668	0.818981	0.306599	0.15693
6932	Ler-1	DE	3.39293	2.70472	1.03942	1.01281
6936	Lz-0	FR	2.54827	0.508	0.34381	0.198956
6937	Mrk-0	DE	3.03949	0.92057	0.281368	0.128196
6938	Ms-0	RU	2.58621	0.740833	0.235405	0.0949325
6939	Mt-0	LY	2.8723	0.834263	0.269727	0.35922
6940	Mz-0	DE	1.98177	0.431038	0.224822	0.15331
6942	Nd-1	CH	2.21124	0.503745	0.232209	0.100076
6943	NFA-10	UK	2.13658	1.27601	0.426974	0.127
6944	NFA-8	UK	2.7359	0.555466	0.135763	0.188383
6945	Nok-3	NL	3.71018	2.22125	1.44746	2.4167
6946	Oy-0	NO	2.96435	2.33115	0.611706	0.210598
6951	Pu2-23	CZ	2.34249	1.03291	0.233574	0.169026
6956	Pu2-7	CZ	3.74026	1.91103	0.632862	0.602932
6958	Ra-0	FR	3.30163	0.643149	0.208026	0.102193
6959	Ren-1	FR	2.60438	1.3241	0.437991	0.136514
6960	Ren-11	FR	NA	1.18133	NA	NA
6961	Se-0	ES	2.478	0.343789	0.271547	0.453263
6962	Shahdara	TJ	2.7625	0.555477	0.216059	0.132143
6963	Sorbo	TJ	3.67325	2.92365	0.634386	0.285432
6966	Sq-1	UK	1.75133	1.69361	0.654029	0.181737
6967	Sq-8	UK	2.66769	1.3238	0.508762	0.52886
6968	Tamm-2	FI	3.3143	1.41817	0.285432	0.296767
6969	Tamm-27	FI	4.10716	1.65401	0.469921	0.651912
6970	Ts-1	ES	1.7432	0.258075	0.40367	0.184605
6971	Ts-5	ES	2.71229	0.867526	0.279548	0.167195
6972	Tsu-1	JP	2.77911	0.883687	0.375243	0.216048
6973	Ull2-3	SE	2.20734	0.494538	0.165693	0.0960014
6975	Uod-1	AT	1.91677	0.416825	0.243417	0.15694
6976	Uod-7	AT	1.61682	0.354711	0.117168	0.108405
6977	Van-0	CA	3.05446	1.29825	0.290576	0.385075
6978	Wa-1	PL	3.16255	1.9092	0.400357	0.270785
6979	Wei-0	CH	1.73656	0.854795	0.335037	0.324125
6980	Ws-0	RU	2.30548	0.468672	0.303287	0.172974
6981	Ws-2	RU	2.22457	0.654039	0.209846	0.0510963
6982	Wt-5	DE	1.70299	0.439356	0.194881	0.151807
6983	Yo-0	US	2.59861	0.59418	0.297826	0.131392
6984	Zdr-1	CZ	1.60378	0.172646	0.11974	0.149669
6985	Zdr-6	CZ	2.02381	0.419693	0.398547	0.15512
6987	Ak-1	DE	2.26465	0.782532	0.264266	0.17962
6988	Alc-0	ES	NA	4.25439	2.24968	0.459909
6990	Amel-1	NL	3.07213	1.83449	0.547455	0.319013
6992	Ang-0	BE	1.24822	0.355134	0.244179	0.182478
6994	Ann-1	FR	1.83087	0.673693	0.21681	0.130619
7000	Aa-0	DE	2.27325	0.539432	0.289073	0.176287
7002	Baa-1	NL	1.91464	1.27089	0.748982	0.267917
7004	Bs-2	CH	1.94672	0.43724	0.18324	0.0792268
7014	Ba-1	UK	2.66438	1.78765	0.900769	0.398526
7015	Bla-1	ES	3.39268	1.07193	0.31024	0.14968
7026	Boot-1	UK	2.62128	1.18044	0.411681	0.139404
7028	Bch-1	DE	1.62783	0.241596	0.121856	0.054737
7031	Bsch-0	DE	1.78914	0.372671	0.18505	0.0343112
7062	Ca-0	DE	2.56932	0.718598	0.215741	0.0635
7071	Chat-1	FR	2.24606	0.60143	0.174784	0.11974
7075	Cit-0	FR	2.49731	1.28541	0.398526	0.253693
7081	Co	PT	3.78297	1.21916	0.453274	0.229193
7092	Com-1	FR	2.37606	0.995278	0.368289	0.25944
7094	Da-0	DE	1.60216	0.40367	0.16783	0.144547
7098	Di-1	FR	1.4449	0.326263	0.40367	0.221192
7102	Do-0	DE	2.24091	0.495289	0.24674	0.186859
7123	Ep-0	DE	2.73558	1.15221	0.3175	0.0671407
7126	Es-0	FI	2.02137	1.20482	0.209095	0.0846667
7143	Gel-1	NL	2.30987	0.302969	0.391287	0.266827
7147	Gie-0	DE	1.9198	0.350742	0.260646	0.273039
7163	Ha-0	DE	1.24308	0.294195	0.348932	0.0774065
7164	Hau-0	DK	3.92938	2.50156	1.93113	0.776774
7166	Hey-1	NL	3.9823	2.44276	0.844222	0.232833
7172	Hl-3	DE	1.46804	0.245988	0.40367	0.271526
7176	Is-1	DE	1.17232	0.406548	0.21681	0.111294
7178	Jm-1	CZ	1.16868	0.37374	0.331406	0.144526
7181	Je-0	DE	2.90824	0.988758	1.79835	2.76583
7192	Kil-0	UK	2.73377	0.656918	0.318685	0.161332
7199	Kl-5	DE	0.713909	0.298895	0.250359	0.209529
7201	Kr-0	DE	2.47495	1.20362	0.186997	0.163131
7205	Krot-2	DE	2.08248	0.490474	0.262149	0.154792
7210	La-1	PL	2.74104	0.767143	0.260646	0.231458
7224	Li-3	DE	2.01684	0.555456	0.332909	0.391266
7231	Li-7	DE	0.800386	0.401849	0.241596	0.140906
7242	Lo-2	DE	2.94937	0.724175	0.178848	0.171905
7244	Mnz-0	DE	2.92002	0.757745	0.357262	0.223001
7246	Ma-2	DE	4.14591	1.02415	0.405172	0.198205
7255	Mh-0	PL	1.38805	0.318262	0.262763	0.196712
7262	Nw-4	DE	2.3797	0.656601	0.234336	0.217562
7268	Np-0	DE	3.35212	1.49883	0.321881	0.150738
7275	No-0	DE	3.49878	2.00096	0.482579	0.162063
7276	Ob-0	DE	1.10579	0.371168	0.200014	0.115358
7280	Old-1	DE	2.92353	1.03579	0.218948	0.234336
7282	Or-0	DE	2.50971	0.608076	0.197453	0.109453
7283	Ors-1	RO	2.34764	0.794322	0.170836	0.147098
7287	Ove-0	DE	2.28562	0.391266	0.226187	0.245237
7291	Pa-2	IT	2.46374	0.657034	0.179599	0.225563
7297	Pf-0	DE	2.126	0.994209	0.346371	0.357695
7299	Pi-2	AT	1.55589	0.31024	0.179599	0.116099
7300	Pla-0	ES	2.85626	2.39634	1.73291	0.613833
7306	Pog-0	CA	2.20552	1.25184	0.429525	0.172656
7307	Pn-0	FR	2.33541	0.991637	0.336095	0.275167
7309	Po-1	DE	NA	2.22637	1.36493	1.12197
7310	Pr-0	DE	3.30465	1.38067	0.345313	0.202904
7316	Rhen-1	NL	3.22799	1.18666	0.342297	0.180679
7317	Ri-0	CA	2.73437	1.18984	0.43724	0.0846561
7320	Rou-0	FR	2.64033	0.63137	0.264287	0.110977
7330	Sapporo-0	JP	2.22125	1.02746	0.221932	0.0970703
7331	Sh-0	DE	1.86519	0.31024	0.259143	0.185378
7337	Si-0	DE	3.3506	0.994833	0.226325	0.297836
7351	Ty-0	UK	3.23238	0.386577	0.490897	0.128799
7352	Te-0	FI	3.41109	2.90949	2.07673	1.51036
7353	Tha-1	NL	4.97167	4.10047	2.70808	1.75139
7355	Tiv-1	IT	2.71473	1.11802	0.594921	0.900462
7372	Tscha-1	AT	3.57467	0.882608	0.230717	0.28393
7378	Uk-1	DE	2.49743	0.457771	0.254	0.203655
7382	Utrecht	NL	0.775906	0.336529	0.245681	0.320061
7384	Ven-1	NL	3.4218	1.28115	0.493787	0.234336
7404	Wc-1	DE	3.21848	0.884735	0.174784	0.229203
7418	Zu-1	CH	1.59127	0.352573	0.389149	0.217244
7424	Jl-3	CZ	2.5454	1.07812	0.53793	0.324136
7438	N13	RU	2.47189	1.09578	0.356955	0.125942
7477	WAR	US	3.41761	1.85327	0.470175	0.148167
7514	RRS-7	US	1.9139	0.486833	0.163131	0.0898102
7515	RRS-10	US	4.11655	4.21011	1.94458	1.35737
7516	Vår2-1	SE	4.22295	3.63641	2.76219	0.668697
7519	ÖMö2-3	SE	1.63297	0.562123	0.169333	0.110966
7520	Lp2-2	CZ	1.77586	0.37918	0.221954	0.142716
7521	Lp2-6	CZ	1.24094	0.3175	0.199284	0.12338
7522	Mr-0	IT	2.12293	2.92184	0.598551	0.278807
7523	Pna-17	US	2.06494	0.513143	0.327787	0.114596
7524	Rmx-A02	US	2.63004	2.80877	1.55482	1.57355
7525	Rmx-A180	US	2.17166	0.523409	0.799624	1.50584
8214	Gy-0	FR	1.07085	0.216789	NA	NA
8233	Dem-4	US	3.53628	2.95845	1.3702	0.306165
8236	HSm	CZ	2.6591	0.556218	0.305541	0.306917
8240	Kulturen-1	SE	2.09486	0.835766	0.225573	0.143775
8241	Liarum	SE	2.82632	2.43956	0.813985	0.259133
8243	PHW-2	IT	3.55714	3.1804	1.88834	1.81307
8245	Seattle-0	US	2.55717	1.36432	0.519779	0.0934297
8249	Vimmerby	SE	2.61552	1.11546	0.368596	0.0792163
8256	Bå1-2	SE	2.98339	0.797825	0.384313	0.185378
8258	Bå4-1	SE	2.86685	0.827003	0.252931	0.189442
8259	Bå5-1	SE	2.7701	0.95777	0.308419	0.201845
8265	Blh-1	CZ	3.42151	3.38825	0.793432	0.297836
8270	Bs-1	CH	2.34793	0.823066	0.231764	0.072263
8271	Bu-0	DE	3.45995	0.827892	0.297201	0.194268
8284	DraII-1	CZ	4.28333	3.38055	1.73656	0.421196
8285	DraIII-1	CZ	3.5884	0.939482	0.339418	0.15331
8290	En-1	DE	2.13358	0.475943	0.208047	0.135763
8296	Gd-1	DE	1.49346	0.259143	0.305858	0.0970703
8297	Ge-0	CH	1.78765	1.18622	0.269409	0.165693
8300	Gr-1	AT	2.75918	0.733552	0.319024	0.164645
8306	Hov4-1	SE	2.78037	0.505862	0.260646	0.162052
8310	Hs-0	DE	1.58325	0.315373	0.284819	0.133191
8311	In-0	AT	3.87915	2.23279	0.945356	0.451146
8312	Is-0	DE	0.950362	0.453284	0.305551	0.386884
8313	Jm-0	CZ	1.5344	0.364956	0.24855	0.11974
8314	Ka-0	AT	1.34226	0.37374	0.322643	0.18505
8323	Lc-0	UK	NA	2.20008	1.39725	0.53067
8325	Lip-0	PL	1.81276	0.475954	0.354076	0.137287
8329	Lm-2	FR	1.99024	0.586909	0.382503	0.199284
8334	Lu-1	SE	0.916051	0.328835	0.0810472	0.0839258
8337	Mir-0	IT	NA	1.74168	0.548196	0.162073
8343	Na-1	FR	2.73226	1.96938	0.457338	0.219361
8348	Nw-0	DE	2.94061	1.09127	0.333968	0.28031
8353	Pa-1	IT	2.02061	1.24396	0.396409	0.163142
8354	Per-1	RU	2.54389	0.579205	0.274108	0.228145
8365	Rak-2	CZ	4.63634	1.03867	1.4089	3.38023
8366	Rd-0	DE	3.59823	1.03548	0.288311	0.189442
8369	Rev-1	SE	3.60116	3.35122	2.15775	0.884301
8374	Rsch-4	RU	2.60815	1.47803	1.46501	1.79342
8378	Sap-0	CZ	2.24455	0.536882	0.209857	0.107336
8387	St-0	SE	0.484717	0.186118	0.172656	0.0510963
8388	Stw-0	RU	3.34259	0.985001	1.26575	2.11817
8395	Tu-0	IT	1.40001	0.594191	0.37012	0.352573
8420	Kelsterbach-4	DE	2.39662	0.568611	0.291211	0.285432
86	CUR-8	FR	2.78111	2.00745	0.53431	0.221932
9104	Lag1-6	GE	2.35701	1.2621	0.408813	0.202882
9165	Truk-5	UA	2.39027	0.479573	0.497099	0.248856
9302	Edinburgh-5	UK	1.78597	0.944298	0.315362	0.22043
9308	Ullapool-3	UK	2.58879	1.49402	0.725562	0.114617
936	FOR-5	US	2.23393	1.93913	0.571183	0.1905
96	LAC-5	FR	1.90106	0.584338	0.404421	0.394906
